# The *Gossypium herbaceum* L. Wagad genome as a resource for understanding cotton domestication

**DOI:** 10.1101/2022.06.07.494775

**Authors:** Thiruvarangan Ramaraj, Corrinne E. Grover, Azalea C. Mendoza, Mark A. Arick, Josef J. Jareczek, Alexis G. Leach, Daniel G. Peterson, Jonathan F. Wendel, Joshua A. Udall

**Affiliations:** School of Computing, Jarvis College of Computing and Digital Media, DePaul University, Chicago, IL, 60605, USA; Ecology, Evolution, and Organismal Biology Dept., Iowa State University, Ames, IA, 50011; USDA/Agricultural Research Service, Crop Germplasm Research Unit, College Station, TX 77845; Institute for Genomics, Biocomputing & Biotechnology, Mississippi State University, United States

**Keywords:** *Gossypium herbaceum*, Wagad, genome sequence, cotton

## Abstract

*Gossypium herbaceum* is a species of cotton native to Africa and Asia that is one of the two domesticated diploids. Together with its sister-species *G. arboreum*, these A-genome taxa represent models of the extinct A-genome donor of modern polyploid cotton, which provide about 95% of cotton grown worldwide. As part of a larger effort to characterize variation and improve resources among diverse diploid and polyploid cotton genomes, we sequenced and assembled the genome of *G. herbaceum* cultivar (cv) Wagad, representing the first domesticated accession for this species. This chromosome-level genome was generated using a combination of PacBio long-read technology, HiC, and Bionano optical mapping and compared to existing genome sequences in cotton. We compare the genome of this cultivar to the existing genome of wild *G. herbaceum* subspecies *africanum* to elucidate changes in the *G. herbaceum* genome concomitant with domestication, and extend these analyses to gene expression using available RNA-seq. Our results demonstrate the utility of the *G. herbaceum* cv Wagad genome in understanding domestication in the diploid species, which could inform modern breeding programs.
