## Supplemental Table 1 for "The *Gossypium herbaceum* L. Wagad genome as a resource for understanding cotton domestication"

### Sheet: Sheet1
Supplementary Table 1. RNA-seq used for genome annotation
SRR	Species	tissue
SRR617054	G. hirsutum	seed, 40 dpa
SRR617057	G. hirsutum	seed, 30 dpa
SRR617060	G. hirsutum	seed, 20 dpa
SRR617064	G. hirsutum	seed, 10 dpa
SRR8837952	G. hirsutum	fiber, 5 dpa
SRR8837953	G. hirsutum	fiber, 10 dpa
SRR8837955	G. hirsutum	fiber, 20 dpa
SRR8878501	G. hirsutum	leaf
SRR8878528	G. hirsutum	meristem
SRR8878535	G. hirsutum	meristem
SRR8878554	G. hirsutum	leaf
SRR8878585	G. hirsutum	petal
SRR8878592	G. hirsutum	leaf
SRR8878623	G. hirsutum	bud
SRR8878758	G. hirsutum	leaf
SRR8878771	G. hirsutum	meristem
SRR8878772	G. hirsutum	meristem
